# Splenic follicular B cells promote adverse cardiac remodeling after myocardial infarction via MHC II-dependent antigen presentation

**DOI:** 10.1101/2024.05.08.593153

**Authors:** Obialunanma V. Ebenebe, Jana P. Lovell, Carolina Duque, Yiran Song, Sylvie Rousseau, Kshipra Keole, Sogol Sedighi, Aashik Bhalodia, Kevin Bermea, Charles D. Cohen, Monica R. Mugnier, D. Brian Foster, Scott Krummey, Simone Sidoli, Luigi Adamo

**Affiliations:** Division of Cardiology, Department of Medicine, Johns Hopkins University School of Medicine, Baltimore, Maryland; W. Harry Feinstone Department of Molecular Microbiology and Immunology, Johns Hopkins Bloomberg School of Public Health; Department of Pathology, Johns Hopkins University School of Medicine, Baltimore, Maryland; Department of Biochemistry, Albert Einstein College of Medicine, Bronx, New York

**Author notes:** Address of Correspondence: Luigi Adamo, MD, PhD, Division of Cardiology, Johns Hopkins University School of Medicine 720 Rutland Avenue, Ross Research Building 809 Baltimore, MD 21205, @luigiadamomdphd. these two authors share first authorship (Obialunanma V. Ebenebe, Jana P. Lovell). **Sources of Funding:** This study has been funded through NHLBI grants 5K08HLO145108-03 and 1R01HL160716-01 to L.A. and T32-HL007227 to O.V.E and J.P.L and institutional funds from the Johns Hopkins Division of Cardiology awarded to L.A. **Disclosures:** L.A. is co-founder of i-Cordis, LLC, a startup company focused on the development of immunomodulatory therapies for heart failure, and he is a consultant for Novo Nordisk and Kiniksa Pharmaceuticals.

## Abstract

The cardio-splenic axis is a promising therapeutic target in ischemic heart failure (HF), but splenic–cardiac interactions after myocardial infarction (MI) are poorly understood. Here, we show that splenic follicular B cells drive ischemic HF via MHC class II–mediated antigen presentation. Transfer of splenic B cells from mice with ischemic HF induced adverse cardiac remodeling and modulated myocardial T-cells in naïve recipients. Single-cell RNA sequencing of mouse and human post-MI B cells revealed upregulation of antigen-presentation related pathways. Mass spectrometry of the MHC II peptidome demonstrated enrichment of cardiac-derived peptides in MHC II molecules of splenic B cells from ischemic HF mice. B cell-specific deletion of MHC II suppressed adverse cardiac remodeling after adoptive transfer of post-MI splenic B cells. These results broaden our understanding of B-lymphocyte biology and point towards MHC II-mediated signaling in B-cells as a novel therapeutic target in ischemic HF.

---

Acute myocardial infarction (MI) triggers a robust activation of inflammatory responses [1, 2]. These inflammatory responses are physiological and necessary to limit tissue injury and induce tissue repair [3, 4]. However, sustained inflammation contributes to adverse cardiac remodeling and thus, to the development and progression of ischemic heart failure [5]. Despite advancements in our understanding of the relationship between chronic inflammation and heart failure (HF), clinical trials investigating immunomodulatory therapies in HF have yielded largely unsuccessful results. The failure of these therapies is partly due to the inability to selectively target maladaptive rather than protective inflammatory responses post-MI [6].

As such, an improved understanding of the sustained maladaptive inflammatory responses contributing to the pathogenesis of chronic HF is needed. Prior murine and human data indicate that acute MI induces splenic remodeling and mobilization of immune cells from the spleen to the injured myocardium [7]. Activation of this “cardio-splenic axis” has been shown to contribute to adverse cardiac remodeling and the development of chronic HF [8]. Thus, the cardio-splenic axis has been identified as a promising therapeutic target for developing immunomodulatory treatments for HF. However, our mechanistic understanding of the processes by which specific splenic immune cells contribute to adverse cardiac remodeling remains limited.

B cells comprise the majority of immune cells within the spleen of most vertebrates. B cells are also prevalent in healthy hearts and can recirculate between the spleen and the heart [9–11]. Growing evidence shows that B cells are intricately involved with cardiac function and dysfunction, and following acute MI, contribute to the development and progression of ischemic HF [12–16]. However, to date, the precise role of B cells within the cardio-splenic axis in HF has not been systematically investigated.

Here, we show that B cells, specifically splenic follicular B cells, play an essential role within the cardio-splenic axis of ischemic heart failure by promoting adverse cardiac remodeling post-MI via MHC II-dependent antigen presentation.
