## Supplementary Table 2 for "Splenic follicular B cells promote adverse cardiac remodeling after myocardial infarction via MHC II-dependent antigen presentation"

### Sheet: MZ_B_cells HF vs sham
MZB cells	KEGG Term	Count	%	p-value	FDR
HF	T cell receptor signaling pathway	5	0.0463	3.54e-05	0.00329
	Glycosaminoglycan biosynthesis - keratan sulfate	2	0.1333	0.00117	0.0362
	Jak-STAT signaling pathway	4	0.0258	0.00198	0.0367
	Purine metabolism	4	0.0252	0.00217	0.0367
