## Supplementary Table 6 for "Splenic follicular B cells promote adverse cardiac remodeling after myocardial infarction via MHC II-dependent antigen presentation"

### Sheet: B cell subtypes
B cell subtype	Genes
Memory B cells	H2-Ea,H2-Eb1,B7-1,Entpd1,Cd19,Cr2,Cd40,Fas, Pdcd1lg2,Pax5,Spib,Cd84,Cd86,Sell,Pml,Ccr6,Zeb2,Notch2,Tcf4, Cd59,Cxcr5,Itga4,Ikzf3,Runx3
Plasma B cells	Tnfrsf17,Cc27,Cc93,Cxcr4,Ly6K,Sdc1,Cd9,Cd19,Il6r,Cd320,Prdm1,Irf4,Xbp1,Jchain,Igha1,Igkc,Slpi,Txndc5,Xbp1,Hsp90b1,Ssr4,Manf,Mzb1,Pdia4,Fkbp11,Edem1,Sec11c,Hspa5,Iglc2,Rexo2,Sdf2l1,Igkv2-28,Derl3,Tnfrsf17,Edem2,Ly6h,Pscdbp
Regulatory B cell	Cd1d,Cd5,Cd19,Cr2,Cd24,Cd40,Ighd,Ighm,Havcr1,Fcrl5,Ptpn22,Ccdc28b,Zbtb20,Cd9,Cd300lf,Ccr1,Csf2rb,S100a6,Plac8,Ccnd2,Rilpl2,Apoe,Sp140,Slc7a7,Rplp0,Pdia4,Ccdc28b,Mzb1
B1	Itgam,Ighm,Cd5,Sdc1,Spn,Bhlhe41,Zbtb32,S100a6,Plac8,Crip1,Ass1,Ahnak,Anxa2,Vim,Itgb1,Mrpl52,Fxyd5,Eef1b2,S100a4,Rassf4,Ptpn1,Lsp1,Napsa,Ptpn22,Zbtb20
Marginal Zone B cells	Cd1d,Cd9,Cd19,Cr2,Cd22,Cr1,Ighm,Fcer2,Has1,Pax5,Ebf1,Tcf3,S1pr3,Mfhas1,Dph5,Dtx1,Pik3r4,Tm6sf1,Ackr3,Marcks,Ahr
Follicular B cell	Cd19,Cr2,Cd22,Fcer2,Cd38,Cxcr5,Ighd,H2-Ea,H2-Eb1,Sell,Pax5,Ly6d,Klf2,Rpl30,Fcmr,Cd55,Fchsd2,H2-Ab1,Stat4,Irf8,Cytip,Traf5,Tnfaip3,Hhex,Il10ra,Cxcr4,Ahnak,
Transitional B cells	Cd93,Cd24,Ighm,Tnfrsf13c,Tnfrsf13b,Pax5,Ebf1,Tcd3,Cd19,Cr2,Cd22,Fcer2,Ighd,Has1
Germinal Center B cells	Bcl6,Rgs13,Cd86,Lpp,Cdkn2c,Ccnh,Pclaf,Stmn1,Ube2c,Hmgb2,Gapdh,Dut,Blvrb,H2az1,Top2a,Tgfbr1,Cdc20

### Sheet: Myocardial Immune Cell Markers
Cell Type	Genes: Positive Markers	Genes: Negative Markers
Memory B cells	HLA-DQA1,HLA-DQB1,CD80,NT5E,CD19,CR2,CD40,FAS,PDCD1LG2,Pax5, SPIB,CD84,CD86,sell,pml,ccr6,zeb2, notch2,tcf4,cd59,cxcr5,itga4,ikzf3,runx3,
Plasma B cells	TNFRSF17,CD27,CD93,CXCR4,Ly6K,SDC1,CD9,CD19,IL6R,CD320,PRDM1,IRF4,XBP1,JCHAIN,Igha1,Igkc,Slpi,Txndc5,Xbp1,Hsp90b1,Ssr4,Manf,Mzb1,Pdia4,Fkbp11,Edem1,Sec11c,Hspa5,Iglc2,Rexo2,Sdf2l1,IGKV2-28,Derl3,Tnfrsf17,Edem2,ly6h,pscdbp	CR2,MS4A1,CD22,FCER2,IGHD,IGHM,
Regulatory B cell	CD1d,CD5,CD19,CR2,CD24,CD40,IGHD,IGHM,HAVCR1,Fcrl5,Ptpn22,Ccdc28b,Zbtb20,Cd9,cd300lf,ccr1,csf2rb,s100a6,plac8,ccnd2,rilpl2,apoe,sp140,slc7a7,rplp0,pdia4,ccdc28b,mzb1	SELP
B1	ITGAM,IGHM,CD5,SDC1,SPN,Bhlhe41,Zbtb32,S100a6,Plac8,Crip1,Ass1,Ahnak,Anxa2,Vim,Itgb1,Mrpl52,Fxyd5,Eef1b2,S100a4,Rassf4,Ptpn1,Lsp1,Napsa,Ptpn22,zbtb20	FCER2
Marginal Zone B cells	CD1d,CD9,CD19,CR2,CD22,CR1,IGHM,FCER2,HAS1,Pax5,EBF1,TCF3,s1pr3,mfhas1,dph5,dtx1,pik3r4,tm6sf1,ACKR3,marcks,ahr	SPN
Follicular B cell	CD19,CR2,CD22,FCER2,CD38,CXCR5,IGHD,HLA-DQA1,HLA-DQB1,SELL,PAX5,ly6d,klf2,rpl30,fcmr,cd55,fchsd2,HLA-DRB1,stat4,IRF8,CYTIP,traf5,tnfaip3,hhex,il10ra,cxcr4,ahnak,	SPN,CD93,
Transitional B cells	CD93, CD24,IGHM,TNFRSF13C,TNFRSF13B,Pax5, EBF1,TCF3,CD19,CR2,CD22,FCER2,IGHD,HAS1,
Germinal Center B cells	bcl6, rgs13,cd86,lpp,cdkn2c,ccnh, pclaf,stmn1,ube2c,hmgb2,gapdh,dut,blvrb,H2AZ1,top2a,tgfbr1,cdc20
CD4+ NKT-like cells	CD4,NCAM1,CD2,FCGR3B,FCGR3A,KLRD1,CD3D,CD3E,CD3G,CD247,NCR1,ITGAM,KLRB1,KLRK1,CD69,NKG7,IL2RB,IL2RG,KLRK1,GZMB,GZMA,GZMM,GNLY,CD44,ITGA2,PRF1
CD8+ NKT-like cells	CD8A,NCAM1,CD2,FCGR3B,FCGR3A,KLRD1,CD3D,CD3E,CD3G,CD247,NCR1,ITGAM,KLRB1,KLRK1,CD69,NKG7,IL2RB,IL2RG,KLRK1,GZMB,GZMA,GZMM,GNLY,CD44,ITGA2,PRF1
DN NKT cells	ZBTB16,CD3D,CD3E,CD3G,GZMB,GZMA,GZMM,CD27,ITGA2,IFNG,CD27,CD69,NCAM1,IL2RB
Effector CD4+ T cells	CD4,CD2,CD3D,CD3E,CD3G,CD247,IL2RA,IL2RB,IL2RG,CD45RA,CD27,IL7R,FOXP3,PTPRC,CCR6,TNFRSF8,CD6,CTLA4,IL2RA,GZMB,PTPRC,Trac,Ltb,Cd52,Trbc2,Lck,Thy1,TBX21,RORC,GATA3,HAVCR2,ICOS,CD44,ITGAL	SELL,CCR7
Effector CD8+ T cells	CD8A,CD2,CD3D,CD3E,CD3G,CD247,IL2RA,IL2RB,IL2RG,CD27,PTPRC,CD8B,CCR6,ITGAM,ITGAL,CD6,CTLA4,GZMB,GNLY,Trac,Ltb,Cd52,Trbc2,Lck,Thy1,Dapl1,KLRG1,PDCD1,GZMA,GZMM,PRF1,IFNG,CD69,CD44,KLRG1	SELL,CCR7,IL7R
Memory CD4+ T cells	CD4,CD2,CD3D,CD3E,CD3G,CD247,IL2RA,IL2RB,IL2RG,SELL,CD27,IL7R,FOXP3,CCR7,PTPRC,CCR6,TNFRSF8,CD45RO,CD6,CTLA4,IL2RA,GZMB,SELL,CCR7,Trac,Ltb,Cd52,Trbc2,Lck,Thy1,CD44,CD69
Memory CD8+ T cells	CD8A,CD2,CD3D,CD3E,CD3G,CD247,IL2RA,IL2RB,IL2RG,SELL,CD27,IL7R,CCR7,PTPRC,CD8A,CD8B,CCR6,TNFRSF8,CD45RO,CD6,CTLA4,IL2RA,GZMB,SELL,CCR7,GNLY,Trac,Ltb,Cd52,Trbc2,Lck,Thy1,Dapl1,CD44,IFNG,GZMA,GZMM,PRF1
Naive CD4+ T cells	CD4,CD2,CD3D,CD3E,CD3G,CD247,CD45RA,SELL,CD27,IL7R,CCR7,PTPRC,ITGAM,CD6,Trac,Ltb,Cd52,Trbc2,Lck,Thy1,LEF1,TCF7	IL2RA,CD44,CD69,HLA-DRA,FAS
Naive CD8+ T cells	CD8A,CD2,CD3D,CD3E,CD3G,CD247,CD45RA,SELL,CD27,IL7R,CCR7,PTPRC,CD8B,CCR6,ITGAM,TNFRSF8,CD6,GNLY,Trac,Ltb,Cd52,Trbc2,Lck,Thy1,Dapl1,LEF1,TCF7	IL2RA,CD44,CD69,HLA-DRA,FAS
γδ-T cells	CD2,CD3D,CD3E,CD3G,CD247,IL2RA,CD45RA,CD27,IL7R,PTPRC,CCR6,TNFRSF8,CD6,CTLA4,IL2RA,GZMB,PTPRC,TRDV2,TRGV9,TRGC1,Trac,Ltb,Cd52,Trbc2,Lck,Thy1,CD44,IL2RB,TRDV1,TRDV3	SELL,CCR7
Macrophages	FCGR1A,CD68,ITGAM,ADGRE1,MRC1,HLA-DQA1	NCAM1
Neutrophils	CD101,ITGAM,CSF3R,CXCR4,ICAM1,ITGA4,S100A8
NK cells	Ncr1,Nkg7,CCL5,CD244,GZMA,KLRB1,KLRD1,KLRK1,XCL1
Dendritic Cells	Cd209,Itgax,HLA-DQA1,HLA-DQB1,CD74,HLA-DMA,FLT3
Monocyte	CD14,GM2A,ITGAL,ITGAM,LGALS3,PLAC8,CD209,CD68,ARG1,S100A4,CCL15
Other granulocyte	Csf1r, Plbd1, Napsa, Ear2, CHIA,
